# All families of transposable elements were active in the recent wheat genome evolution and polyploidy had no impact on their activity

**DOI:** 10.1101/2022.11.25.517938

**Authors:** Nathan Papon, Pauline Lasserre-Zuber, Hélène Rimbert, Romain De Oliveira, Etienne Paux, Frédéric Choulet

**Affiliations:** Université Clermont Auvergne, INRAE, GDEC, 63000, Clermont-Ferrand, France; Gencovery, 69000, Lyon, France; VetAgro Sup Campus agronomique, 63370, Lempdes, France

**Keywords:** *Triticeae*, genome evolution, transposable elements, structural variations, polyploidy

## Abstract

Bread wheat (*Triticum aestivum* L.) is a major crop and its genome is one of the largest ever assembled at reference-quality level. It is 15 Gb, hexaploid, with 85% of transposable elements (TEs). Wheat genetic diversity was mainly focused on genes and little is known about the extent of genomic variability affecting TEs, transposition rate, and the impact of polyploidy. Multiple chromosome-scale assemblies are now available for bread wheat and for its tetraploid and diploid wild relatives. In this study, we computed base pair-resolved, gene-anchored, whole genome alignments of A, B, and D lineages at different ploidy levels in order to estimate the variability that affects the TE space. We used assembled genomes of 13 *T. aestivum* cultivars (6x=AABBDD), *T. durum* (4x=AABB), *T. dicoccoides* (4x=AABB), *T. urartu* (2x=AA), and *Aegilops tauschii* (2x=DD). We show that 5 to 34% of the TE fraction is variable, depending on the species divergence. Between 400 and 13,000 novel TE insertions per subgenome were detected. We found lineage-specific insertions for nearly all TE families in di- tetra- and hexaploids. No burst of transposition was observed and polyploidization did not trigger any boost of transposition. This study challenges the prevailing idea of wheat TE dynamics and is more in agreement with an equilibrium model of evolution.
