## Supplemental Table S1 for "All families of transposable elements were active in the recent wheat genome evolution and polyploidy had no impact on their activity"

### Sheet: Table S1
Supplemental Table S1: Proportions of TE superfamilies in the A, B, and D subgenomes of the T. aestivum genomes annotated with CLARITE. Proportions are expressed as the percentage of sequences assigned to each superfamily relatively to the subgenome size.
Superfamily abundance (bps)	Tae-Spelt			Tae-Mace			Tae-Landmark			Tae-Renan			Tae-Stanley			Tae-Lancer			Tae-Jagger			Tae-Julius			Tae-SY_Mattis			Tae-ArinaLrFor			Tae-Zang1817			Tae-Norin61
	AA	BB	DD	AA	BB	DD	AA	BB	DD	AA	BB	DD	AA	BB	DD	AA	BB	DD	AA	BB	DD	AA	BB	DD	AA	BB	DD	AA	BB	DD	AA	BB	DD	AA	BB	DD
All TEs	4261753652	4405599102	3348651756	4257478538	4406955538	3326809948	4300210183	4463432650	3354737802	4248437610	4406402719	3316913730	4334853506	4489646895	3356605506	4147837200	4301856397	3333825137	4325448066	4476097319	3347726831	4313773210	4483855996	3359414871	4289377019	4406870850	3327970197	4319817563	4510952154	3347054503	4286173611	4441586628	3326797622	4281446484	4464134745	3327726470
Class I : Retrotransposon	3528215906	3475461406	2480686263	3530995600	3483941208	2475627989	3572475383	3537142932	2501886104	3515135801	3472726144	2474074764	3599450858	3556461145	2497749426	3437005396	3402539434	2482979767	3588439541	3538439798	2501335551	3584141944	3552321328	2509802127	3551647353	3481652974	2481890224	3576679358	3561789064	2483235560	3554805824	3505608568	2479454224	3550330848	3526338672	2475995900
RLG (Gyspy)	2491936208	2401712030	1639416439	2492194932	2409864381	1636721958	2518424735	2446767989	1645696079	2473597225	2397294067	1631739373	2540684883	2464959084	1643182698	2420473993	2346641658	1643656143	2526792795	2440314168	1645667077	2524136010	2452053997	1649520033	2505992864	2406413436	1639509016	2522540722	2465004807	1639616087	2508359441	2421828132	1636614592	2508575117	2439888823	1635297675
RLC (Copia)	858010842	836473718	648322599	859939986	834734794	646741088	874783217	849789146	662918690	862086480	836931451	651382122	878051116	850553221	662445479	842290520	822736107	647017024	881357832	856598284	664497674	881027976	858516918	667945846	865848143	836183132	650941469	873607920	852050568	652093225	867189756	843907078	650899202	862934168	843082807	648257555
RLX (unclassified LTR)	130752246	178121203	149160513	131339338	180278910	148777094	131806824	181522497	149727367	131017960	178671392	146674946	133332006	181771467	148618249	127847270	174911557	148940938	132397591	181868905	147551100	131440463	182079755	148625357	131845438	180093734	147653928	132381979	184541631	147841268	131451813	180754341	148502614	131382724	183429691	148756213
RIX (LINE)	47106724	58575191	43280465	47105432	58476663	42886356	47049075	58467378	43041258	48020293	59240128	43777039	46970477	58576167	42996699	45994190	57676005	42866591	47477028	59058960	43114739	47127867	59078081	43210933	47547885	58372277	43284757	47729838	59590398	43179998	47394231	58527570	42936649	47029328	59345875	43178435
RSX (SINE)	409886	579264	506247	415912	586460	501493	411532	595922	502710	413843	589106	501284	412376	601206	506301	399423	574107	499071	414295	599481	504961	409628	592577	499958	413023	590395	501054	418899	601660	504982	410583	591447	501167	409511	591476	506022
Class II : DNA transposon	702201482	879158103	838386126	696266080	873845271	822638441	699326305	880695430	825258362	701069459	881873573	812892422	706150521	884563583	830725050	681526076	847334616	821666678	707049453	890778251	817980620	699298155	881339097	820929893	706262755	877813937	816959796	709575165	896543575	834541101	702184268	886029639	819186894	700405778	887959740	822589721
DTC (CACTA)	653986876	820839358	788613756	648170382	815979527	773237760	651558539	823030553	776106088	652137038	823322653	762808669	657982891	826741567	781330567	634391720	790712331	772324396	658533821	832306365	768479643	650852591	823153520	771213297	657784876	819957503	767295935	660748407	837471335	784986261	653712614	827882379	769815533	652012084	829446168	773040181
DTA (hAT)	410932	572789	354585	420079	549800	343524	431238	556724	343656	411218	548500	354444	407620	567814	355396	401937	533584	351974	415483	550666	354834	413713	569211	354410	421717	548675	361313	437516	558163	352823	420309	572776	348063	413671	561626	357528
DTM (Mutator)	17389852	22641892	21699677	17418816	22373716	21546416	17145945	22149767	21317834	17592374	22606382	21816411	17302925	22317372	21478697	17095917	21992284	21606470	17415307	22636066	21595817	17500811	22486231	21668413	17444994	22508317	21643116	17564266	22825798	21618497	17454678	22487101	21539007	17562389	22674534	21627486
DTT (Mariner)	7569948	9160050	7580354	7559606	9101675	7512098	7546782	9092011	7517166	7675008	9215722	7565860	7593806	9116725	7549281	7370118	8880598	7510453	7690005	9231006	7553823	7629421	9242513	7597853	7639861	9110565	7567487	7679334	9306067	7538717	7613769	9151604	7520737	7612127	9231621	7509786
DTH (Harbinger)	8351967	9127344	7658912	8371842	9138464	7614021	8328713	9171711	7637737	8584438	9188903	7742169	8400211	9105345	7642074	8240010	9017873	7563188	8427317	9178987	7582236	8407439	9135758	7608201	8430529	8994170	7624256	8531414	9264962	7569517	8401498	9220439	7610345	8347809	9205074	7629958
DTX (unclassified with TIRs)	11533263	12472189	9815986	11417788	12261692	9744259	11384789	12254904	9678609	11744919	12511192	9927191	11542679	12247057	9739046	11203097	12001393	9681432	11593881	12414453	9785790	11555644	12315862	9827754	11599686	12278104	9814688	11654395	12589137	9832013	11650641	12256228	9699948	11528224	12367923	9775938
DXX (unclassified class II)	2414250	3826261	2240997	2391973	3891953	2242451	2399462	3916110	2237826	2407382	3918585	2238118	2397819	3914867	2230725	2311486	3694749	2233804	2445071	3909605	2230340	2423644	3902271	2236037	2407160	3889430	2229302	2430157	3970727	2223523	2419691	3941772	2237507	2409325	3931636	2235081
DHH (Helitron)	544394	518220	421859	515594	548444	397912	530837	523650	419446	517082	561636	439560	522570	552836	399264	511791	501804	394961	528568	551103	398137	514892	533731	423928	533932	527173	423699	529676	557386	419750	511068	517340	415754	520149	541158	413763
Unclassified (XXX)	31336264	50979593	29579367	30216858	49169059	28543518	28408495	45594288	27593336	32232350	51803002	29946544	29252127	48622167	28131030	29305728	51982347	29178692	29959072	46879270	28410660	30333111	50195571	28682851	31466911	47403939	29120177	33563040	52619515	29277842	29183519	49948421	28156504	30709858	49836333	29140849
Genes and unannotated DNA	639011751	728401181	616918959	640231368	720241922	610667115	665843085	741292134	628133233	717844725	810270527	695774304	658594858	738265383	629672482	759359094	712045849	616715749	657708570	743069679	622276278	650801217	738207631	621620229	644179168	719268254	610892486	650129335	739443827	626967060	647489615	730996335	616070626	640400575	730051601	613900449
Subgenome size	4900765403	5134000283	3965570715	4897709906	5127197460	3937477063	4966053268	5204724784	3982871035	4966282335	5216673246	4012688034	4993448364	5227912278	3986277988	4907196294	5013902246	3950540886	4983156636	5219166998	3970003109	4964574427	5222063627	3981035100	4933556187	5126139104	3938862683	4969946898	5250395981	3974021563	4933663226	5172582963	3942868248	4921847059	5194186346	3941626919
Proportions (%)	Tae-Spelt			Tae-Mace			Tae-Landmark			Tae-Renan			Tae-Stanley			Tae-Lancer			Tae-Jagger			Tae-Julius			Tae-SY_Mattis			Tae-ArinaLrFor			Tae-Zang1817			Tae-Norin61
	AA	BB	DD	AA	BB	DD	AA	BB	DD	AA	BB	DD	AA	BB	DD	AA	BB	DD	AA	BB	DD	AA	BB	DD	AA	BB	DD	AA	BB	DD	AA	BB	DD	AA	BB	DD
All TEs	0.86961	0.858122	0.844431	0.869279	0.859525	0.844909	0.865921	0.857573	0.842291	0.855456	0.844677	0.826606	0.868108	0.858784	0.84204	0.845256	0.857986	0.843891	0.868014	0.857627	0.843255	0.868911	0.858637	0.843855	0.869429	0.859686	0.844906	0.869188	0.859164	0.842234	0.868761	0.858679	0.843751	0.869886	0.859448	0.844252
Class I : Retrotransposon	0.719932	0.67695	0.625556	0.720948	0.679502	0.628735	0.719379	0.679602	0.628161	0.7078	0.665697	0.616563	0.720835	0.680283	0.626587	0.700401	0.678621	0.628516	0.720114	0.67797	0.630059	0.721943	0.680252	0.63044	0.719896	0.679196	0.630103	0.719661	0.678385	0.624867	0.720521	0.677729	0.628845	0.721341	0.678901	0.628166
RLG (Gyspy)	0.508479	0.467805	0.413412	0.508849	0.470016	0.415678	0.507128	0.470105	0.413193	0.498078	0.459545	0.406645	0.508804	0.4715	0.41221	0.49325	0.468027	0.416059	0.507067	0.467568	0.414525	0.508429	0.469557	0.414345	0.507949	0.46944	0.416239	0.507559	0.469489	0.412584	0.508417	0.468205	0.415082	0.509682	0.469735	0.414879
RLC (Copia)	0.175077	0.162928	0.163488	0.17558	0.162805	0.164253	0.176153	0.163273	0.166442	0.173588	0.160434	0.162331	0.175841	0.162695	0.166181	0.171644	0.164091	0.163779	0.176867	0.164125	0.16738	0.177463	0.164402	0.167782	0.175502	0.163121	0.165261	0.175778	0.162283	0.164089	0.17577	0.16315	0.165083	0.175327	0.162313	0.164464
RLX (unclassified LTR)	0.02668	0.0346944	0.0376139	0.0268165	0.0351613	0.0377849	0.0265416	0.0348765	0.0375928	0.0263815	0.0342501	0.0365528	0.0267014	0.0347694	0.0372825	0.026053	0.0348853	0.0377014	0.026569	0.0348463	0.0371665	0.0264757	0.0348674	0.0373333	0.0267242	0.0351324	0.0374864	0.0266365	0.0351481	0.0372019	0.0266439	0.0349447	0.0376636	0.0266938	0.0353144	0.0377398
RIX (LINE)	0.00961212	0.0114093	0.0109141	0.00961785	0.0114052	0.0108918	0.00947414	0.0112335	0.0108066	0.00966926	0.0113559	0.0109097	0.00940642	0.0112045	0.0107862	0.0093728	0.0115032	0.0108508	0.0095275	0.0113158	0.0108601	0.00949283	0.0113132	0.0108542	0.00963765	0.0113872	0.0109892	0.00960369	0.0113497	0.0108656	0.0096063	0.011315	0.0108897	0.00955522	0.0114254	0.0109545
RSX (SINE)	8.36371e-05	0.000112829	0.000127661	8.49197e-05	0.000114382	0.000127364	8.2869e-05	0.000114496	0.000126218	8.33305e-05	0.000112928	0.000124925	8.25834e-05	0.000114999	0.000127011	8.13954e-05	0.000114503	0.00012633	8.31391e-05	0.000114861	0.000127194	8.25102e-05	0.000113476	0.000125585	8.37171e-05	0.000115173	0.000127208	8.42864e-05	0.000114593	0.000127071	8.32207e-05	0.000114343	0.000127107	8.32027e-05	0.000113873	0.000128379
Class II : DNA transposon	0.143284	0.171242	0.211416	0.142162	0.170433	0.208925	0.140821	0.169211	0.207202	0.141166	0.169049	0.202581	0.141415	0.1692	0.208396	0.138883	0.168997	0.207988	0.141888	0.170674	0.20604	0.140858	0.168772	0.20621	0.143155	0.171243	0.20741	0.142773	0.170757	0.209999	0.142325	0.171293	0.207764	0.142305	0.170953	0.208693
DTC (CACTA)	0.133446	0.159883	0.198865	0.132342	0.159147	0.196379	0.131202	0.158131	0.194861	0.131313	0.157825	0.190099	0.131769	0.15814	0.196005	0.129278	0.157704	0.195498	0.132152	0.159471	0.193572	0.131099	0.15763	0.193722	0.133329	0.159956	0.194801	0.132949	0.159506	0.197529	0.1325	0.160052	0.195243	0.132473	0.159687	0.196122
DTA (hAT)	8.38506e-05	0.000111568	8.94159e-05	8.57705e-05	0.000107232	8.72447e-05	8.68372e-05	0.000106965	8.62835e-05	8.2802e-05	0.000105144	8.83308e-05	8.1631e-05	0.000108612	8.91548e-05	8.19077e-05	0.000106421	8.90951e-05	8.33775e-05	0.000105508	8.93788e-05	8.3333e-05	0.000109001	8.90246e-05	8.54793e-05	0.000107035	9.17303e-05	8.80323e-05	0.000106309	8.87824e-05	8.51921e-05	0.000110733	8.82766e-05	8.40479e-05	0.000108126	9.07057e-05
DTM (Mutator)	0.0035484	0.00441019	0.00547202	0.00355652	0.00436373	0.00547214	0.00345263	0.0042557	0.00535238	0.00354236	0.00433349	0.00543686	0.00346513	0.00426889	0.00538816	0.00348385	0.00438626	0.00546924	0.00349483	0.0043371	0.00543975	0.00352514	0.004306	0.00544291	0.00353599	0.00439089	0.00549476	0.0035341	0.00434744	0.00543995	0.00353787	0.00434736	0.00546278	0.00356825	0.00436537	0.00548694
DTT (Mariner)	0.00154465	0.00178419	0.00191154	0.0015435	0.00177518	0.00190785	0.00151967	0.00174688	0.00188737	0.00154542	0.00176659	0.00188548	0.00152075	0.00174386	0.00189382	0.0015019	0.00177119	0.00190112	0.0015432	0.00176867	0.00190272	0.00153677	0.0017699	0.00190851	0.00154855	0.00177728	0.00192124	0.00154515	0.00177245	0.001897	0.00154323	0.00176925	0.00190743	0.0015466	0.0017773	0.00190525
DTH (Harbinger)	0.00170422	0.00177782	0.00193135	0.00170934	0.00178235	0.00193373	0.00167713	0.00176219	0.00191765	0.00172854	0.00176145	0.00192942	0.00168225	0.00174168	0.0019171	0.00167917	0.00179857	0.00191447	0.00169116	0.00175871	0.00190988	0.00169349	0.00174945	0.00191111	0.00170881	0.00175457	0.00193565	0.0017166	0.00176462	0.00190475	0.00170289	0.00178256	0.00193015	0.00169607	0.00177219	0.00193574
DTX (unclassified with TIRs)	0.00235336	0.00242933	0.0024753	0.00233125	0.0023915	0.00247475	0.00229252	0.00235457	0.00243006	0.00236493	0.00239831	0.00247395	0.00231156	0.00234263	0.00244314	0.00228299	0.00239362	0.00245066	0.00232661	0.00237863	0.00246493	0.00232762	0.00235843	0.00246864	0.00235118	0.0023952	0.00249176	0.00234497	0.00239775	0.00247407	0.00236146	0.00236946	0.00246012	0.00234226	0.00238111	0.00248018
DXX (unclassified class II)	0.000492627	0.000745279	0.000565113	0.000488386	0.00075908	0.000569515	0.000483173	0.000752414	0.000561863	0.000484745	0.000751166	0.00055776	0.000480193	0.000748839	0.000559601	0.00047104	0.000736901	0.000565443	0.000490667	0.000749086	0.000561798	0.000488188	0.000747266	0.000561672	0.000487916	0.000758745	0.000565976	0.00048897	0.000756272	0.000559515	0.000490445	0.000762051	0.000567482	0.000489516	0.00075693	0.000567045
DHH (Helitron)	0.000111083	0.000100939	0.00010638	0.000105272	0.000106968	0.000101058	0.000106893	0.000100611	0.000105312	0.000104119	0.000107662	0.000109543	0.000104651	0.000105747	0.00010016	0.000104294	0.000100083	9.99764e-05	0.000106071	0.000105592	0.000100286	0.000103713	0.000102207	0.000106487	0.000108225	0.00010284	0.000107569	0.000106576	0.000106161	0.000105623	0.000103588	0.000100016	0.000105445	0.000105682	0.000104185	0.000104973
Unclassified (XXX)	0.00639416	0.0099298	0.00745904	0.00616959	0.00958985	0.00724919	0.00572054	0.00876017	0.006928	0.00649024	0.00993028	0.00746296	0.0058581	0.00930049	0.00705697	0.00597199	0.0103676	0.007386	0.00601207	0.00898214	0.00715633	0.00610991	0.00961221	0.00720487	0.00637814	0.00924749	0.00739304	0.0067532	0.010022	0.00736731	0.00591518	0.00965638	0.00714112	0.0062395	0.00959464	0.0073931
Genes and unannotated DNA	0.13039	0.141878	0.155569	0.130721	0.140475	0.155091	0.134079	0.142427	0.157709	0.144544	0.155323	0.173394	0.131892	0.141216	0.15796	0.154744	0.142014	0.156109	0.131986	0.142373	0.156745	0.131089	0.141363	0.156145	0.130571	0.140314	0.155094	0.130812	0.140836	0.157766	0.131239	0.141321	0.156249	0.130114	0.140552	0.155748
Subgenome size	1	1	1	1	1	1	1	1	1	1	1	1	1	1	1	1	1	1	1	1	1	1	1	1	1	1	1	1	1	1	1	1	1	1	1	1
